# Histone H3K27 methylation states are sequentially catalyzed in cycling cells

**DOI:** 10.64898/2026.04.30.721988

**Authors:** Jacob E. Greene, Kami Ahmad, Steven Henikoff

## Abstract

Polycomb domains form at silenced genes and are marked by histone H3 lysine 27 tri-methylation, but it is unclear how this methylation is maintained following DNA replication in proliferating cells. Here, we use CUT&Tag chromatin profiling to track the dynamics of H3K27 methylation in human cells. We find that tri-methylation in Polycomb domains is maintained by stepwise methylation after DNA replication. Outside of Polycomb domains, thousands of inactive genes gain histone H3K27 di-methylation hours after DNA replication. Acute treatment with small-molecule inhibitors of the Polycomb Repressive Complex 2 (PRC2) histone methyltransferase slows H3K27 methylation during S-phase of the cell cycle and increases acetylation of the residue. This effect is most pronounced at Polycomb domains replicating in early S-phase, suggesting that early replication and slow histone methylation confers plasticity to developmentally silenced genes. Together, our results explain how H3K27 modification patterns are faithfully duplicated in rapidly proliferating cells.
