## Supplementary Table 2 for "Histone H3K27 methylation states are sequentially catalyzed in cycling cells"

mark	drug	timepoint	H3K27 class	n_up	n_down	n_stable	slope	slope_se	pearson_r	spearman_rho	spearman_p	spearman_q	linreg_p	linreg_q	significant_fdr
RNAPII	EPZ-6438	G1	me3_domain	1362	221	1272	-1.522300418	0.0427632	-0.554585728	-0.593312169	3.93E-271	3.37E-270	5.37E-230	5.37E-229	TRUE
RNAPII	EPZ-6438	S1	me3_domain	528	284	2043	-0.279901073	0.037819177	-0.13724991	-0.178696419	6.49E-22	1.05E-21	1.77E-13	2.95E-13	TRUE
RNAPII	EPZ-6438	S2	me3_domain	1223	192	1440	-0.263179753	0.040615642	-0.120430314	-0.071421032	0.000133782	0.000160539	1.08E-10	1.66E-10	TRUE
RNAPII	EPZ-6438	S3	me3_domain	664	345	1846	0.419526832	0.0406128	0.189877034	0.242099428	2.34E-39	4.38E-39	1.39E-24	2.98E-24	TRUE
RNAPII	EPZ-6438	S4	me3_domain	1351	509	995	-0.044884271	0.073585038	-0.011418931	0.008569514	0.647170952	0.647170952	0.541933812	0.560621184	FALSE
RNAPII	EPZ-6438	G2	me3_domain	1121	320	1414	-0.469201374	0.049410375	-0.175038323	-0.181378792	1.54E-22	2.64E-22	4.45E-21	8.90E-21	TRUE
K27ac	EPZ-6438	G1	me3_domain	2289	159	407	-1.714444628	0.102329789	-0.299290313	-0.366702559	1.38E-91	3.96E-91	3.62E-60	1.14E-59	TRUE
K27ac	EPZ-6438	S1	me3_domain	1833	396	626	1.697396635	0.10082184	0.300614824	0.452201789	6.20E-144	3.38E-143	1.04E-60	3.46E-60	TRUE
K27ac	EPZ-6438	S2	me3_domain	1188	1193	474	5.472608796	0.10981192	0.682198386	0.815863582	0	0	0	0	TRUE
K27ac	EPZ-6438	S3	me3_domain	656	1773	426	4.479299966	0.098886698	0.646784539	0.688383089	0	0	0	0	TRUE
K27ac	EPZ-6438	S4	me3_domain	323	2104	428	2.002813898	0.09950324	0.352629306	0.301071912	6.73E-61	1.44E-60	2.30E-84	1.15E-83	TRUE
K27ac	EPZ-6438	G2	me3_domain	1326	799	730	-3.740784023	0.089683099	-0.615477762	-0.757799632	0	0	2.61E-297	3.91E-296	TRUE
K27me1	EPZ-6438	G1	me3_domain	1670	699	486	3.772426803	0.378134527	0.183602002	0.287298341	2.21E-55	4.57E-55	4.59E-23	9.50E-23	TRUE
K27me1	EPZ-6438	S1	me3_domain	1432	951	472	5.342981612	0.439822601	0.221770567	0.374343938	1.16E-95	3.49E-95	3.81E-33	8.80E-33	TRUE
K27me1	EPZ-6438	S2	me3_domain	1328	925	602	1.484710918	0.331924179	0.083451584	0.145016371	6.90E-15	1.06E-14	8.01E-06	1.12E-05	TRUE
K27me1	EPZ-6438	S3	me3_domain	1781	647	427	-5.528228981	0.320970321	-0.3068952	-0.467279363	7.70E-155	4.62E-154	2.53E-63	9.48E-63	TRUE
K27me1	EPZ-6438	S4	me3_domain	2113	450	292	-5.35420831	0.302581445	-0.314477463	-0.394315294	7.64E-107	2.41E-106	1.45E-66	5.80E-66	TRUE
K27me1	EPZ-6438	G2	me3_domain	2666	96	93	-1.903937285	0.259821974	-0.13591796	-0.085546377	4.71E-06	5.89E-06	3.03E-13	4.91E-13	TRUE
K27me2	EPZ-6438	G1	me3_domain	929	1228	698	-0.600057854	0.31147467	-0.036044351	-0.055423793	0.003052555	0.003455723	0.054140435	0.060156039	FALSE
K27me2	EPZ-6438	S1	me3_domain	1945	554	356	-0.161775685	0.352453483	-0.008592994	0.060995132	0.001111324	0.001282297	0.646270077	0.657223807	FALSE
K27me2	EPZ-6438	S2	me3_domain	1157	1074	624	-2.632923246	0.280738552	-0.172938536	-0.323091913	2.30E-70	5.53E-70	1.32E-20	2.55E-20	TRUE
K27me2	EPZ-6438	S3	me3_domain	1668	722	465	-1.344743344	0.323332725	-0.077629412	-0.113582614	1.16E-09	1.58E-09	3.29E-05	4.39E-05	TRUE
K27me2	EPZ-6438	S4	me3_domain	1920	504	431	-0.449394943	0.290688407	-0.028931287	-0.029819492	0.111165232	0.117016033	0.122223233	0.130953463	FALSE
K27me2	EPZ-6438	G2	me3_domain	1422	839	594	0.659882322	0.323451939	0.038167111	0.120536991	1.04E-10	1.48E-10	0.041429807	0.046901668	FALSE
K27me3	EPZ-6438	G1	me3_domain	350	1374	1131	1.201554178	0.071761079	0.29912284	0.354980628	1.52E-85	4.14E-85	4.24E-60	1.27E-59	TRUE
K27me3	EPZ-6438	S1	me3_domain	611	532	1712	0.655567768	0.059761679	0.201174498	0.280772628	7.12E-53	1.42E-52	1.87E-27	4.17E-27	TRUE
K27me3	EPZ-6438	S2	me3_domain	414	531	1910	-0.285182267	0.061277362	-0.086801906	-0.166642584	3.16E-19	4.99E-19	3.40E-06	4.98E-06	TRUE
K27me3	EPZ-6438	S3	me3_domain	1036	306	1513	0.09597117	0.059487254	0.030190338	0.017401851	0.352639157	0.364799128	0.106788543	0.116496592	FALSE
K27me3	EPZ-6438	S4	me3_domain	1549	149	1157	-0.2217827	0.064681438	-0.064062533	-0.050189265	0.007313122	0.007977951	0.000614751	0.000768438	TRUE
K27me3	EPZ-6438	G2	me3_domain	1181	213	1461	-0.25003876	0.059283163	-0.078718231	-0.115490453	6.06E-10	8.45E-10	2.54E-05	3.47E-05	TRUE
RNAPII	EED-226	G1	me3_domain	229	1069	1557	-0.123848752	0.045482604	-0.050913366	-0.099275793	1.06E-07	1.42E-07	0.006508741	0.007969887	FALSE
RNAPII	EED-226	S1	me3_domain	249	1063	1543	-0.12777331	0.047601271	-0.050190672	-0.091374203	1.01E-06	1.28E-06	0.007311476	0.008773771	FALSE
RNAPII	EED-226	S2	me3_domain	254	902	1699	0.177826752	0.043231362	0.076782685	0.063909371	0.000633581	0.000745389	4.01E-05	5.23E-05	TRUE
RNAPII	EED-226	S3	me3_domain	175	1663	1017	0.932479356	0.056347414	0.295944953	0.34612007	3.80E-81	9.91E-81	8.26E-59	2.36E-58	TRUE
RNAPII	EED-226	S4	me3_domain	235	1463	1157	0.979868024	0.047783501	0.358412047	0.406591941	4.12E-114	1.37E-113	2.75E-87	1.50E-86	TRUE
RNAPII	EED-226	G2	me3_domain	172	1992	691	1.244874176	0.054374173	0.393964276	0.424195161	4.42E-125	1.90E-124	1.22E-106	8.14E-106	TRUE
K27ac	EED-226	G1	me3_domain	2142	252	461	-1.828808769	0.132466919	-0.25024598	-0.333376481	4.58E-75	1.15E-74	5.12E-42	1.23E-41	TRUE
K27ac	EED-226	S1	me3_domain	1997	257	601	0.645661408	0.101910192	0.117788396	0.227399221	8.34E-35	1.52E-34	2.74E-10	4.11E-10	TRUE
K27ac	EED-226	S2	me3_domain	1261	1071	523	4.790087505	0.108155104	0.638292744	0.792728367	0	0	0	0	TRUE
K27ac	EED-226	S3	me3_domain	662	1727	466	4.230836302	0.103001769	0.609599628	0.6855551	0	0	3.64E-290	4.37E-289	TRUE
K27ac	EED-226	S4	me3_domain	306	1876	673	0.83414465	0.104829518	0.147346718	0.131858684	1.51E-12	2.21E-12	2.52E-15	4.44E-15	TRUE
K27ac	EED-226	G2	me3_domain	1133	1023	699	-4.05917232	0.116176786	-0.547418559	-0.724391502	0	0	5.79E-223	4.96E-222	TRUE
K27me1	EED-226	G1	me3_domain	1709	694	452	3.654304679	0.413765887	0.1631331	0.310016546	1.20E-64	2.78E-64	1.76E-18	3.20E-18	TRUE
K27me1	EED-226	S1	me3_domain	1579	805	471	5.505667397	0.389004896	0.256135172	0.40818016	4.49E-115	1.68E-114	5.31E-44	1.39E-43	TRUE
K27me1	EED-226	S2	me3_domain	927	1484	444	4.989942287	0.35273246	0.256022327	0.420366716	1.22E-122	4.89E-122	5.80E-44	1.45E-43	TRUE
K27me1	EED-226	S3	me3_domain	842	1482	531	-2.465863498	0.359097083	-0.127510709	-0.214060938	6.05E-31	1.07E-30	8.02E-12	1.27E-11	TRUE
K27me1	EED-226	S4	me3_domain	1362	1010	483	-6.448130101	0.382225777	-0.301172532	-0.474309811	4.08E-160	2.72E-159	6.12E-61	2.16E-60	TRUE
K27me1	EED-226	G2	me3_domain	2067	525	263	-6.932931838	0.321931686	-0.373934267	-0.475393705	6.11E-161	4.59E-160	1.94E-95	1.16E-94	TRUE
K27me2	EED-226	G1	me3_domain	1057	1249	549	-1.008219125	0.437842693	-0.04307078	-0.052099415	0.005361721	0.005957467	0.021367526	0.025138265	FALSE
K27me2	EED-226	S1	me3_domain	1679	659	517	0.003240064	0.319300268	0.000189978	0.036387453	0.051888941	0.055595293	0.991904404	0.991904404	FALSE
K27me2	EED-226	S2	me3_domain	1708	650	497	-2.39626129	0.308145666	-0.144069704	-0.271533158	1.95E-49	3.77E-49	1.03E-14	1.77E-14	TRUE
K27me2	EED-226	S3	me3_domain	2055	469	331	-1.325853368	0.344427642	-0.071882255	-0.092592906	7.20E-07	9.39E-07	0.000120987	0.000154451	TRUE
K27me2	EED-226	S4	me3_domain	2115	397	343	-1.387456652	0.306950294	-0.084323949	-0.134386903	5.59E-13	8.38E-13	6.43E-06	9.19E-06	TRUE
K27me2	EED-226	G2	me3_domain	1790	684	381	0.598511719	0.430797915	0.026001675	0.07910538	2.32E-05	2.84E-05	0.164847016	0.173523175	FALSE
K27me3	EED-226	G1	me3_domain	645	970	1240	1.601700027	0.065932314	0.414004067	0.443975251	3.27E-138	1.64E-137	1.19E-118	8.93E-118	TRUE
K27me3	EED-226	S1	me3_domain	745	1041	1069	1.542575365	0.082790928	0.329365363	0.424226175	4.22E-125	1.90E-124	3.28E-73	1.52E-72	TRUE
K27me3	EED-226	S2	me3_domain	514	1152	1189	0.712396711	0.078204578	0.168117567	0.181269565	1.63E-22	2.72E-22	1.52E-19	2.85E-19	TRUE
K27me3	EED-226	S3	me3_domain	1020	917	918	1.310793808	0.086538974	0.272820005	0.306794935	2.79E-63	6.19E-63	6.59E-50	1.80E-49	TRUE
K27me3	EED-226	S4	me3_domain	1640	190	1025	-0.154650981	0.071143154	-0.040663927	-0.008624776	0.645051499	0.647170952	0.029802133	0.034387077	FALSE
K27me3	EED-226	G2	me3_domain	1266	545	1044	1.47104655	0.080072935	0.3252452	0.407431432	1.28E-114	4.51E-114	2.47E-71	1.06E-70	TRUE
