## Supplementary Table 3 for "Histone H3K27 methylation states are sequentially catalyzed in cycling cells"

H3K27_gene_category	drug	assay	fraction_1	fraction_2	comparison	n_genes	median_loS/G2FC_1	median_loS/G2FC_2	median_delta_loS/G2FC	mean_delta_loS/G2FC	wilcoxon_stat	pvalue	FDR
me3 domain	EPZ-6438	K27me2	G1/S	S1	G1/S_vs_S1	474	0.69985521	-0.165522775	-0.889316273	-0.909981874	2505	1.24E-72	4.95E-72
me3 domain	EPZ-6438	K27me2	S1	S2	S1_vs_S2	474	-0.165522775	-1.063966189	-0.891210521	-0.938899581	1040	1.53E-76	1.02E-75
me3 domain	EPZ-6438	K27me2	S2	S3	S2_vs_S3	474	-1.063966189	-0.742845587	0.300304884	0.357417922	19872	2.94E-34	7.35E-34
me3 domain	EPZ-6438	K27me2	S3	S4	S3_vs_S4	474	-0.742845587	-0.536032004	0.199763815	0.193794844	28936	4.87E-20	1.03E-19
me3 domain	EPZ-6438	K27me2	S4	S/G2	S4_vs_S/G2	474	-0.536032004	0.812430231	1.352627746	1.366647344	486	4.79E-78	3.83E-77
me3 domain	EPZ-6438	K27ac	G1/S	S1	G1/S_vs_S1	474	0.011343577	0.528718773	0.468575513	0.335636869	30969	2.15E-17	3.91E-17
me3 domain	EPZ-6438	K27ac	S1	S2	S1_vs_S2	474	0.528718773	0.434066888	-0.017595271	0.14297977	55762	0.860199483	0.860199483
me3 domain	EPZ-6438	K27ac	S2	S3	S2_vs_S3	474	0.434066888	0.541756146	0.032445332	-0.04435322	54214	0.487099654	0.53565106
me3 domain	EPZ-6438	K27ac	S3	S4	S3_vs_S4	474	0.541756146	0.528499145	0.053461618	0.113356173	53022	0.273768379	0.318757442
me3 domain	EPZ-6438	K27ac	S4	S/G2	S4_vs_S/G2	474	0.528499145	0.026002887	-0.494196586	-0.541497684	33159	1.40E-14	2.15E-14
me3 domain	EED-226	K27me2	G1/S	S1	G1/S_vs_S1	474	0.603101072	0.110692129	-0.538437966	-0.575600803	10966	4.16E-52	1.28E-51
me3 domain	EED-226	K27me2	S1	S2	S1_vs_S2	474	0.110692129	-0.893907997	-0.964831681	-1.008818125	1524	3.07E-75	1.54E-74
me3 domain	EED-226	K27me2	S2	S3	S2_vs_S3	474	-0.893907997	-0.742931961	0.163111605	0.160134575	33989	7.82E-14	1.12E-13
me3 domain	EED-226	K27me2	S3	S4	S3_vs_S4	474	-0.742931961	-0.249266617	0.500120524	0.521543752	6624	3.31E-62	1.10E-61
me3 domain	EED-226	K27me2	S4	S/G2	S4_vs_S/G2	474	-0.249266617	0.747962023	0.977395218	1.013351144	1297	7.55E-76	4.32E-75
me3 domain	EED-226	K27ac	G1/S	S1	G1/S_vs_S1	474	0.002246189	0.309123438	0.389478174	0.653177632	34454	2.53E-13	3.49E-13
me3 domain	EED-226	K27ac	S1	S2	S1_vs_S2	474	0.309123438	0.828303546	0.513855671	0.556221109	26794	4.85E-23	1.14E-22
me3 domain	EED-226	K27ac	S2	S3	S2_vs_S3	474	0.828303546	0.861316312	0.021787973	-0.066698927	55373	0.759229476	0.778696898
me3 domain	EED-226	K27ac	S3	S4	S3_vs_S4	474	0.861316312	0.895939869	0.053675685	0.16370981	52830	0.278912761	0.318757442
me3 domain	EED-226	K27ac	S4	S/G2	S4_vs_S/G2	474	0.895939869	0.305106894	-0.584226496	-0.962722468	29000	5.94E-20	1.19E-19
me2	EPZ-6438	K27me2	G1/S	S1	G1/S_vs_S1	619	0.31199921	-0.31327485	-0.635684951	-0.648069593	8398	4.02E-86	5.36E-85
me2	EPZ-6438	K27me2	S1	S2	S1_vs_S2	619	-0.31327485	-0.805800869	-0.480492827	-0.478706376	14361	4.88E-75	2.17E-74
me2	EPZ-6438	K27me2	S2	S3	S2_vs_S3	619	-0.805800869	-0.533293248	0.269832688	0.252012072	34395	1.73E-43	4.94E-43
me2	EPZ-6438	K27me2	S3	S4	S3_vs_S4	619	-0.533293248	-0.466123232	0.065180851	0.076009994	73527	4.74E-07	6.32E-07
me2	EPZ-6438	K27me2	S4	S/G2	S4_vs_S/G2	619	-0.466123232	0.444226404	0.890812011	0.908265057	1910	4.58E-99	1.83E-97
me2	EPZ-6438	K27ac	G1/S	S1	G1/S_vs_S1	619	0.133324548	0.469422812	0.315352659	0.316265485	62182	3.32E-14	4.92E-14
me2	EPZ-6438	K27ac	S1	S2	S1_vs_S2	619	0.469422812	0.520195848	0.058500818	0.081470065	86469	0.033263107	0.040318918
me2	EPZ-6438	K27ac	S2	S3	S2_vs_S3	619	0.520195848	0.53223752	-0.029321011	-0.062964198	92911	0.49547723	0.53565106
me2	EPZ-6438	K27ac	S3	S4	S3_vs_S4	619	0.53223752	0.599517947	0.07930988	0.169165395	83539	0.005317361	0.006646702
me2	EPZ-6438	K27ac	S4	S/G2	S4_vs_S/G2	619	0.599517947	0.150947962	-0.440389321	-0.450094116	54446	1.13E-20	2.51E-20
me2	EED-226	K27me2	G1/S	S1	G1/S_vs_S1	619	0.19931418	-0.049552848	-0.252315228	-0.272335537	36088	3.18E-41	8.48E-41
me2	EED-226	K27me2	S1	S2	S1_vs_S2	619	-0.049552848	-0.620112004	-0.553649158	-0.541223504	12309	9.15E-79	9.15E-78
me2	EED-226	K27me2	S2	S3	S2_vs_S3	619	-0.620112004	-0.468144934	0.124803792	0.11972414	60128	8.51E-16	1.42E-15
me2	EED-226	K27me2	S3	S4	S3_vs_S4	619	-0.468144934	-0.13068912	0.334791112	0.338763059	18770	2.42E-67	8.80E-67
me2	EED-226	K27me2	S4	S/G2	S4_vs_S/G2	619	-0.13068912	0.451725028	0.591412235	0.575575702	3957	6.98E-95	1.40E-93
me2	EED-226	K27ac	G1/S	S1	G1/S_vs_S1	619	0.013886413	0.294655605	0.254330834	0.546437711	61186	8.61E-15	1.38E-14
me2	EED-226	K27ac	S1	S2	S1_vs_S2	619	0.294655605	0.590477444	0.289201877	0.311992214	55729	1.64E-19	3.12E-19
me2	EED-226	K27ac	S2	S3	S2_vs_S3	619	0.590477444	0.636979944	-0.008408065	-0.104130561	93514	0.632809711	0.666115486
me2	EED-226	K27ac	S3	S4	S3_vs_S4	619	0.636979944	0.744540041	0.095426359	0.210041429	80638	0.000584094	0.00075367
me2	EED-226	K27ac	S4	S/G2	S4_vs_S/G2	619	0.744540041	0.321430222	-0.380389832	-0.60255656	59905	5.64E-16	9.81E-16
